# The unique coding sequence of *pmoCAB* operon from type Ia methanotrophs simultaneously optimizes transcription and translation

**DOI:** 10.1101/543546

**Authors:** Juan C. Villada, Maria F. Duran, Patrick K. H. Lee

## Abstract

Understanding the interplay between genotype and phenotype is a fundamental goal of functional genomics. Methane oxidation is a microbial phenotype with global-scale significance as part of the carbon biogeochemical cycle, and is a sink for greenhouse gas. Microorganisms that oxidize methane (methanotrophs) are taxonomically diverse and widespread around the globe. Recent reports have suggested that type Ia methanotrophs are the most prevalent methane-oxidizing bacteria in different environments. In methanotrophic bacteria, complete methane oxidation is encoded in four operons (*pmoCAB, mmoXYZBCD, mxaFI*, and *xoxF*), but how evolution has shaped these genes to execute methane oxidation remains poorly understood. Here, we used a genomic meta-analysis to investigate the coding sequences that encode methane oxidation. By analyzing isolate and metagenome-assembled genomes from phylogenetically and geographically diverse sources, we detected an anomalous nucleotide composition bias in the coding sequences of particulate methane monooxygenase genes (*pmoCAB*) from type Ia methanotrophs around the globe. We found that this was a highly conserved sequence that optimizes codon usage in order to maximize translation efficiency and accuracy, while minimizing the synthesis cost of transcripts and proteins. We show that among the seven types of methanotrophs, only type Ia methanotrophs possess a unique coding sequence of the *pmoCAB* operon that is under positive selection for optimal resource allocation and efficient synthesis of transcripts and proteins in environmental counter gradients with high oxygen and low methane concentrations. This adaptive trait possibly enables type Ia methanotrophs to respond robustly to fluctuating methane availability and explains their global prevalence.
