## Additional file 2 for "The unique coding sequence of *pmoCAB* operon from type Ia methanotrophs simultaneously optimizes transcription and translation"

### Sheet: Table_S1_genomes.txt
Oxidation	Sample	Type	Genome_Name_spaced	Genome_Name_Updated*	Genome_Size (bp)	GC content	Genome_Literature_Reference	taxon_oid	Domain	Phylum	Class	Order	Family	Genus	Species	Strain	IMG_Genome_ID_	NCBI_Taxon_ID	Culture_Type	Cultured	Ecosystem	Ecosystem_Category	Ecosystem_Subtype	Ecosystem_Type	Energy_Source	Geographic_Location	Habitat	Metabolism	Motility	Temperature_Range	Gene_Count	CDS_Count	RNA_Count	16S_rRNA_Count	tRNA_Count	Status	Study_Name	Sequencing_Center	Latitude_exact	Longitude_exact	Country	Ref_location	Latitude_country	Longitude_country
Methane	isolate	Ia	Methylobacter luteus IMV-B-3098	Methylobacter_luteus_IMV-B-3098	5029135	0.51	Hamilton, R., Kits, K. D., Ramonovskaya, V. A., Rozova, O. N., Yurimoto, H., Iguchi, H., ... & Knief, C. (2015). Draft genomes of gammaproteobacterial methanotrophs isolated from terrestrial ecosystems. Genome announcements, 3(3).	2517287033	Bacteria	Proteobacteria	Gammaproteobacteria	Methylococcales	Methylococcaceae	Methylobacter	Methylobacter luteus	IMV-B-3098	2517287033	1095552	Isolate	Yes											4675	4595	80	3	49	Permanent Draft	Revising methanotrophy: a comprehensive genomic probing of the unexpected genetic and metabolic diversity of aerobic methane consuming bacteria.	DOE Joint Genome Institute (JGI)	NA	NA	NA	NA	NA	NA
Methane	isolate	Ia	Methylobacter marinus A45	Methylobacter_marinus_A45	4988792	0.53	Flynn, J. D., Hirayama, H., Sakai, Y., Dunfield, P. F., Klotz, M. G., Knief, C., ... & Murrell, J. C. (2016). Draft genome sequences of gammaproteobacterial methanotrophs isolated from marine ecosystems. Genome announcements, 4(1), e01629-15.	2517287034	Bacteria	Proteobacteria	Gammaproteobacteria	Methylococcales	Methylococcaceae	Methylobacter	Methylobacter marinus	A45	2517287034	674036	Isolate	Yes					Methylotroph				Motile	Mesophile	4610	4523	87	3	50	Permanent Draft	Whole Genome Sequencing of Methanotrophic Bacteria from Diverse Environments	DOE Joint Genome Institute (JGI)	34.05	-118.25	USA	Los Angeles, CA - Literature	34.05	-118.25
Methane	isolate	Ia	Methylobacter sp. BBA5.1	Methylobacter_sp._BBA5.1	5074273	0.52	Flynn, J. D., Hirayama, H., Sakai, Y., Dunfield, P. F., Klotz, M. G., Knief, C., ... & Murrell, J. C. (2016). Draft genome sequences of gammaproteobacterial methanotrophs isolated from marine ecosystems. Genome announcements, 4(1), e01629-15.	2579779162	Bacteria	Proteobacteria	Gammaproteobacteria	Methylococcales	Methylococcaceae	Methylobacter	Methylobacter sp. BBA5.1	BBA5.1	2579779162	1495064	Isolate	Yes											4644	4573	71	2	43	Permanent Draft	Revising methanotrophy: a comprehensive genomic probing of the unexpected genetic and metabolic diversity of aerobic methane consuming bacteria.	DOE Joint Genome Institute (JGI)	33.6414	-117.886	USA	Newport, Bay Estuary - Literature	33.6414	-117.886
Methane	isolate	Ia	Methylobacter tundripaludum 31/32	Methylobacter_tundripaludum_31-32	5047546	0.49	Kalyuzhnaya, M. G., Lamb, A. E., McTaggart, T. L., Oshkin, I. Y., Shapiro, N., Woyke, T., & Chistoserdova, L. (2015). Draft genome sequences of gammaproteobacterial methanotrophs isolated from Lake Washington sediment. Genome announcements, 3(2), e00103-15.	2574179704	Bacteria	Proteobacteria	Gammaproteobacteria	Methylococcales	Methylococcaceae	Methylobacter	Methylobacter tundripaludum	31/32	2574179704	1408451	Isolate	Yes	Environmental	Aquatic	Lentic	Freshwater							4669	4604	65	3	45	Permanent Draft	Genomes of fifty methylotrophs isolated from Lake Washington	DOE Joint Genome Institute (JGI)	47.6167	-122.265	USA	Lake Washington Sediment - Literature	47.6167	-122.265
Methane	isolate	Ia	Methylobacter tundripaludum SV96	Methylobacter_tundripaludum_SV96	4978193	0.49	Svenning, M. M., Hestnes, A. G., Wartiainen, I., Stein, L. Y., Klotz, M. G., Kalyuzhnaya, M. G., ... & Médigue, C. (2011). Genome sequence of the Arctic methanotroph Methylobacter tundripaludum SV96. Journal of bacteriology, 193(22), 6418-6419.	648276688	Bacteria	Proteobacteria	Gammaproteobacteria	Methylococcales	Methylococcaceae	Methylobacter	Methylobacter tundripaludum	SV96	648276688	697282	Isolate	Yes	Environmental	Terrestrial	Unclassified	Soil	Methylotroph	near Ny-Alesund, Svalbard, Norway	Soil, Wetland		Nonmotile	Mesophile	4653	4608	45	1	41	Permanent Draft	Whole Genome Sequencing of Methanotrophic Bacteria from Diverse Environments	DOE Joint Genome Institute (JGI)	78.924	11.955	Norway	IMG/JGI	78.924	11.955
Methane	isolate	Ia	Methylobacter whittenburyi ACM 3310	Methylobacter_whittenburyi_UCM-B-3033	5440158	0.52	Hamilton, R., Kits, K. D., Ramonovskaya, V. A., Rozova, O. N., Yurimoto, H., Iguchi, H., ... & Knief, C. (2015). Draft genomes of gammaproteobacterial methanotrophs isolated from terrestrial ecosystems. Genome announcements, 3(3).	2582581870	Bacteria	Proteobacteria	Gammaproteobacteria	Methylococcales	Methylococcaceae	Methylobacter	Methylobacter whittenburyi	ACM 3310	2582581870	39770	Isolate	Yes											5054	4949	105	5	56	Permanent Draft	Revising methanotrophy: a comprehensive genomic probing of the unexpected genetic and metabolic diversity of aerobic methane consuming bacteria.	DOE Joint Genome Institute (JGI)	NA	NA	NA	NA	NA	NA
Methane	isolate	Ia	Methylococcaceae bacterium Sn10-6	Methylococcaceae_bacterium_Sn10-6	4575426	0.44	Rahalkar, M. C., Pandit, P. S., Dhakephalkar, P. K., Pore, S., Arora, P., & Kapse, N. (2016). Genome characteristics of a novel Type I methanotroph (Sn10-6) isolated from a flooded Indian rice field. Microbial ecology, 71(3), 519-523.	2648501810	Bacteria	Proteobacteria	Gammaproteobacteria	Methylococcales	Methylococcaceae	unclassified	Methylococcaceae bacterium Sn10-6	Sn10-6	2648501810	1632867	Isolate	Yes											5580	5516	64	2	44	Permanent Draft	Methylococcaceae bacterium Sn10-6 Genome sequencing	Agharkar Research Institute	NA	NA	India	Literature	21	78
Methane	isolate	Ia	Methyloglobulus morosus KoM1	Methyloglobulus_morosus_KoM1	4142568	0.47	Poehlein, A., Deutzmann, J. S., Daniel, R., & Simeonova, D. D. (2013). Draft genome sequence of the methanotrophic Gammaproteobacterium Methyloglobulus morosus DSM 22980 strain KoM1. Genome announcements, 1(6), e01078-13.	2528768019	Bacteria	Proteobacteria	Gammaproteobacteria	Methylococcales	Methylococcaceae	Methyloglobulus	Methyloglobulus morosus	KoM1	2528768019	1116472	Isolate	Yes	Environmental	Aquatic	Lentic	Freshwater	Methanotroph	Lake Constance	Fresh water		Nonmotile	Psychrotolerant	3946	3886	60	0	37	Permanent Draft	MKO	Goettingen Genomics Laboratory	47.6594	9.19481	Germany	IMG/JGI	47.6594	9.19481
Methane	isolate	Ia	Methylomarinum vadi IT-4	Methylomarinum_vadi_IT-4	4335162	0.51	Flynn, J. D., Hirayama, H., Sakai, Y., Dunfield, P. F., Klotz, M. G., Knief, C., ... & Murrell, J. C. (2016). Draft genome sequences of gammaproteobacterial methanotrophs isolated from marine ecosystems. Genome announcements, 4(1), e01629-15.	2574179779	Bacteria	Proteobacteria	Gammaproteobacteria	Methylococcales	Methylococcaceae	Methylomarinum	Methylomarinum vadi	IT-4	2574179779	438855	Isolate	Yes						Taketomi Island, Okinawa, Japan	Hydrothermal sediment				4054	3979	75	3	48	Permanent Draft	Revising methanotrophy: a comprehensive genomic probing of the unexpected genetic and metabolic diversity of aerobic methane consuming bacteria.	DOE Joint Genome Institute (JGI)	24.3333	124.083	Japan	Taketomi Island, Okinawa, Japan - Literature	24.3333	124.083
Methane	isolate	Ia	Methylomicrobium agile A30	Methylomicrobium_agile_A30	4526071	0.56	Hamilton, R., Kits, K. D., Ramonovskaya, V. A., Rozova, O. N., Yurimoto, H., Iguchi, H., ... & Knief, C. (2015). Draft genomes of gammaproteobacterial methanotrophs isolated from terrestrial ecosystems. Genome announcements, 3(3).	2574179740	Bacteria	Proteobacteria	Gammaproteobacteria	Methylococcales	Methylococcaceae	Methylomicrobium	Methylomicrobium agile	ATCC 35068	2574179740	39774	Isolate	Yes	Engineered	Lab synthesis	Unclassified	Unclassified				Methane oxidation	Motile	Mesophile	4099	4018	81	3	50	Permanent Draft	Revising methanotrophy: a comprehensive genomic probing of the unexpected genetic and metabolic diversity of aerobic methane consuming bacteria.	DOE Joint Genome Institute (JGI)	NA	NA	NA	NA	NA	NA
Methane	isolate	Ia	Methylomicrobium album BG8	Methylomicrobium_album_BG8	4493444	0.56	Kits, K. D., Kalyuzhnaya, M. G., Klotz, M. G., Jetten, M. S., den Camp, H. J. O., Vuilleumier, S., ... & Cheng, J. F. (2013). Genome sequence of the obligate gammaproteobacterial methanotroph Methylomicrobium album strain BG8. Genome announcements, 1(2), e00170-13.	2508501010	Bacteria	Proteobacteria	Gammaproteobacteria	Methylococcales	Methylococcaceae	Methylomicrobium	Methylomicrobium album	BG8	2508501010	686340	Isolate	Yes	Environmental	Aquatic	Unclassified	Freshwater	Methanotroph		Aquatic, Soil	Hydrocarbon degrading, Methane oxidation	Motile	Mesophile	4040	3984	56	2	42	Permanent Draft	CSP_786864, Methanotrophic Bacteria	DOE Joint Genome Institute (JGI)	NA	NA	United Kingdom	IMG/JGI country	55	-3
Methane	isolate	Ia	Methylomicrobium alcaliphilum 20Z	Methylomicrobium_alcaliphilum_20Z	4668296	0.49	Vuilleumier, S., Khmelenina, V. N., Bringel, F., Reshetnikov, A. S., Lajus, A., Mangenot, S., ... & Dunfield, P. (2012). Genome sequence of the haloalkaliphilic methanotrophic bacterium Methylomicrobium alcaliphilum 20Z. Journal of bacteriology, 194(2), 551-552.	2540341096	Bacteria	Proteobacteria	Gammaproteobacteria	Methylococcales	Methylococcaceae	Methylomicrobium	Methylomicrobium alcaliphilum	20Z	2540341096	1091494	Isolate	Yes	Environmental	Aquatic	Alkaline	Non-marine Saline and Alkaline		Russia, Siberia, Tuva	Sediment				4083	4007	76	3	44	Finished	Methylomicrobium alcaliphilum 20Z	CEA Genoscope	51.7833	94.75	Russia	Tuva (Central Asia) - Literature	51.7833	94.75
Methane	isolate	Ia	Methylomicrobium buryatense 5G	Methylomicrobium_buryatense_5G	5067278	0.49	Khmelenina, V. N., Beck, D. A., Munk, C., Davenport, K., Daligault, H., Erkkila, T., ... & Teshima, H. (2013). Draft genome sequence of Methylomicrobium buryatense Strain 5G, a haloalkaline-tolerant methanotrophic bacterium. Genome announcements, 1(4), e00053-13.	2516653075	Bacteria	Proteobacteria	Gammaproteobacteria	Methylococcales	Methylococcaceae	Methylomicrobium	Methylomicrobium buryatense	5G	2516653075	675511	Isolate	Yes					Methanotroph		Soil	Hydrocarbon degrading, Methane oxidation		Mesophile	4530	4458	72	3	44	Permanent Draft	Whole Genome Sequencing of Methanotrophic Bacteria from Diverse Environments	DOE Joint Genome Institute (JGI)	53	115	Russia	bottom sediments of Southeastern Transbaikal soda lakes - Literature	53	115
Methane	isolate	Ia	Methylomonas denitrificans FJG1 (ver 1)	Methylomonas_denitrificans_FJG1	5010794	0.52	Orata, F. D., Kits, K. D., & Stein, L. Y. (2018). Complete Genome Sequence of Methylomonas denitrificans Strain FJG1, an Obligate Aerobic Methanotroph That Can Couple Methane Oxidation with Denitrification. Genome Announcements, 6(17), e00276-18.	2599185159	Bacteria	Proteobacteria	Gammaproteobacteria	Methylococcales	Methylococcaceae	Methylomonas	Methylomonas denitrificans	FJG1	2599185159	1538553	Isolate	Yes	Environmental	Unclassified	Unclassified	Unclassified		N.A					4693	4646	47	1	42	Permanent Draft	Methylomonas denitrificans FJG1	University of Alberta	NA	NA	Canada	IMG/JGI country	60	-95
Methane	isolate	Ia	Methylomonas koyamae JCM 16701	Methylomonas_koyamae_JCM_16701	4925972	0.56	Ogiso, T., Ueno, C., Dianou, D., Van Huy, T., Katayama, A., Kimura, M., & Asakawa, S. (2012). Methylomonas koyamae sp. nov., a type I methane-oxidizing bacterium from floodwater of a rice paddy field. International journal of systematic and evolutionary microbiology, 62(8), 1832-1837.	2728369704	Bacteria	Proteobacteria	Gammaproteobacteria	Methylococcales	Methylococcaceae	Methylomonas	Methylomonas koyamae	JCM 16701	2728369704	1294261	Isolate	Yes											6170	6113	57	1	43	Permanent Draft	Genome sequencing of Methylomonas koyamae JCM 16701	University of Tokyo	NA	NA	Japan	floodwater of a rice paddy field in Japan - Literature	35	136
Methane	isolate	Ia	Methylomonas lenta R-45370	Methylomonas_lenta_R-45370	4703858	0.47	Heylen, K., De Vos, P., & Vekeman, B. (2016). Draft genome sequences of eight obligate methane oxidizers occupying distinct niches based on their nitrogen metabolism. Genome announcements, 4(4), e00421-16.	2744054733	Bacteria	Proteobacteria	Gammaproteobacteria	Methylococcales	Methylococcaceae	Methylomonas	Methylomonas lenta	R-45370	2744054733	980561	Isolate	Yes						Belgium: Ghent					4468	4408	60	1	40	Permanent Draft	Methylomonas genome sequencing - Ghent University	Ghent University	51.0613	3.67471	Belgium	top layer of a denitrification tank of a wastewater treatment plant (WWTP) (Ossemeersen, Gent, Belgium) - Literature	51.0613	3.67471
Methane	isolate	Ia	Methylomonas methanica MC09	Methylomonas_methanica_MC09	5051681	0.51	Boden, R., Cunliffe, M., Scanlan, J., Moussard, H., Kits, K. D., Klotz, M. G., ... & Mikhailova, N. (2011). Complete genome sequence of the aerobic marine methanotroph Methylomonas methanica MC09. Journal of bacteriology, 193(24), 7001-7002.	2504756059	Bacteria	Proteobacteria	Gammaproteobacteria	Methylococcales	Methylococcaceae	Methylomonas	Methylomonas methanica	MC09	2504756059	857087	Isolate	Yes	Environmental	Aquatic	Unclassified	Marine		ristol Channel just outside of Penarth in the UK which is a large estuary leading to the Irish Sea.	Aquatic, Marine, Soil			Mesophile	4664	4594	70	3	46	Finished	Whole Genome Sequencing of Methanotrophic Bacteria from Diverse Environments	DOE Joint Genome Institute (JGI)	51.43	-3.17	United Kingdom	methane enrichment culture inoculated with seawater obtained from the coast of Penarth, United Kingdom - Literature	51.43	-3.17
Methane	isolate	Ia	Methylomonas sp. 11b	Methylomonas_sp._11b	5412720	0.51	Kalyuzhnaya, M. G., Lamb, A. E., McTaggart, T. L., Oshkin, I. Y., Shapiro, N., Woyke, T., & Chistoserdova, L. (2015). Draft genome sequences of gammaproteobacterial methanotrophs isolated from Lake Washington sediment. Genome announcements, 3(2), e00103-15.	2516143012	Bacteria	Proteobacteria	Gammaproteobacteria	Methylococcales	Methylococcaceae	Methylomonas	Methylomonas sp. 11b	11b	2516143012	1168169	Isolate	Yes	Environmental	Aquatic	Lentic	Freshwater		Lake Washington	Aquatic, Fresh water				5086	5011	75	3	46	Permanent Draft	Genomes of fifty methylotrophs isolated from Lake Washington	DOE Joint Genome Institute (JGI)	47.6167	-122.265	USA	Lake Washington Sediment - Literature	47.6167	-122.265
Methane	isolate	Ia	Methylomonas sp. LW13	Methylomonas_sp._LW13	5200804	0.52	Kalyuzhnaya, M. G., Lamb, A. E., McTaggart, T. L., Oshkin, I. Y., Shapiro, N., Woyke, T., & Chistoserdova, L. (2015). Draft genome sequences of gammaproteobacterial methanotrophs isolated from Lake Washington sediment. Genome announcements, 3(2), e00103-15.	2561511042	Bacteria	Proteobacteria	Gammaproteobacteria	Methylococcales	Methylococcaceae	Methylomonas	Methylomonas sp. LW13	LW13	2561511042	107637	Isolate	Yes	Environmental	Aquatic	Lentic	Freshwater							4806	4737	69	2	42	Permanent Draft	Genomes of fifty methylotrophs isolated from Lake Washington	DOE Joint Genome Institute (JGI)	47.6312	-122.255	USA	IMG/JGI	47.6312	-122.255
Methane	isolate	Ia	Methylomonas sp. MK1	Methylomonas_sp._MK1	5233591	0.51	Kalyuzhnaya, M. G., Lamb, A. E., McTaggart, T. L., Oshkin, I. Y., Shapiro, N., Woyke, T., & Chistoserdova, L. (2015). Draft genome sequences of gammaproteobacterial methanotrophs isolated from Lake Washington sediment. Genome announcements, 3(2), e00103-15.	2522125151	Bacteria	Proteobacteria	Gammaproteobacteria	Methylococcales	Methylococcaceae	Methylomonas	Methylomonas sp. MK1	MK1	2522125151	1131552	Isolate	Yes											4851	4781	70	3	47	Permanent Draft	Genomes of fifty methylotrophs isolated from Lake Washington	DOE Joint Genome Institute (JGI)	47.6167	-122.265	USA	Lake Washington Sediment - Literature	47.6167	-122.265
Methane	isolate	Ia	Methylosarcina fibrata AML-C10	Methylosarcina_fibrata_AML-C10	4978464	0.54	Hamilton, R., Kits, K. D., Ramonovskaya, V. A., Rozova, O. N., Yurimoto, H., Iguchi, H., ... & Knief, C. (2015). Draft genomes of gammaproteobacterial methanotrophs isolated from terrestrial ecosystems. Genome announcements, 3(3).	2517487019	Bacteria	Proteobacteria	Gammaproteobacteria	Methylococcales	Methylococcaceae	Methylosarcina	Methylosarcina fibrata	AML-C10	2517487019	1132443	Isolate	Yes	Engineered	Solid waste	Unclassified	Landfill		Georgia	Soil				4448	4385	63	2	47	Permanent Draft	Revising methanotrophy: a comprehensive genomic probing of the unexpected genetic and metabolic diversity of aerobic methane consuming bacteria.	DOE Joint Genome Institute (JGI)	NA	NA	USA	IMG/JGI country	NA	NA
Methane	isolate	Ia	Methylosarcina lacus LW14	Methylosarcina_lacus_LW14	4384919	0.55	Kalyuzhnaya, M. G., Lamb, A. E., McTaggart, T. L., Oshkin, I. Y., Shapiro, N., Woyke, T., & Chistoserdova, L. (2015). Draft genome sequences of gammaproteobacterial methanotrophs isolated from Lake Washington sediment. Genome announcements, 3(2), e00103-15.	2517093044	Bacteria	Proteobacteria	Gammaproteobacteria	Methylococcales	Methylococcaceae	Methylosarcina	Methylosarcina lacus	LW14	2517093044	1114263	Isolate	Yes	Environmental	Aquatic	Lentic	Freshwater			Aquatic, Fresh water				4047	3975	72	3	53	Permanent Draft	Genomes of fifty methylotrophs isolated from Lake Washington	DOE Joint Genome Institute (JGI)	47.6167	-122.265	USA	Lake Washington Sediment - Literature	47.6167	-122.265
Methane	isolate	Ia	Methylovulum miyakonense HT12	Methylovulum_miyakonense_HT12	4687143	0.51	Hamilton, R., Kits, K. D., Ramonovskaya, V. A., Rozova, O. N., Yurimoto, H., Iguchi, H., ... & Knief, C. (2015). Draft genomes of gammaproteobacterial methanotrophs isolated from terrestrial ecosystems. Genome announcements, 3(3).	2516653058	Bacteria	Proteobacteria	Gammaproteobacteria	Methylococcales	Methylococcaceae	Methylovulum	Methylovulum miyakonense	HT12	2516653058	1078846	Isolate	Yes	Environmental	Terrestrial	Unclassified	Soil	Methanotroph	Hyogo Prefecture, Japan	Soil		Motile	Mesophile	4327	4266	61	3	45	Permanent Draft	Revising methanotrophy: a comprehensive genomic probing of the unexpected genetic and metabolic diversity of aerobic methane consuming bacteria.	DOE Joint Genome Institute (JGI)	NA	NA	Japan	IMG/JGI country	35	136
Methane	metagenome	Ia	Golfo_Dulce_Bin010_OPU3	Golfo_Dulce_Bin010_OPU3			Padilla, C. C., Bertagnolli, A. D., Bristow, L. A., Sarode, N., Glass, J. B., Thamdrup, B., & Stewart, F. J. (2017). Metagenomic binning recovers a transcriptionally active Gammaproteobacterium linking methanotrophy to partial denitrification in an anoxic oxygen minimum zone. Frontiers in Marine Science, 4, 23.	MAG assembled in this study									NA	NA	metagenome	No																			8.58333	-83.2667	Costa Rica	Literature	8.58333	-83.2667
Methane	metagenome	Ia	LAKE_WA.004	LAKE_WA.004			Oshkin, I. Y., Beck, D. A., Lamb, A. E., Tchesnokova, V., Benuska, G., McTaggart, T. L., ... & Chistoserdova, L. (2015). Methane-fed microbial microcosms show differential community dynamics and pinpoint taxa involved in communal response. The ISME journal, 9(5), 1119-1129.	MAG assembled in this study									NA	NA	metagenome	No																			48.3807	-122.16	USA	IMG/JGI	48.3807	-122.16
Methane	metagenome	Ia	Methylobacter-98r (UID4274)	LAKE_WA2_Methylobacter_98r			https://gold.jgi.doe.gov/studies?id=Gs0114290	2634166269									2634166269	NA	metagenome	No																			48.3807	-122.16	USA	IMG/JGI	48.3807	-122.16
Methane	metagenome	Ia	Methylobacter-123 (UID203)	LAKE_WA2_Methylobacter_123			https://gold.jgi.doe.gov/studies?id=Gs0114290	2634166220									2634166220	NA	metagenome	No																			48.3807	-122.16	USA	IMG/JGI	48.3807	-122.16
Methane	metagenome	Ia	Methylobacter-69 (UID4274)	LAKE_WA2_Methylobacter_69			https://gold.jgi.doe.gov/studies?id=Gs0114290	2634166254									2634166254	NA	metagenome	No																			48.3807	-122.16	USA	IMG/JGI	48.3807	-122.16
Methane	metagenome	Ia	Methylobacter tundripaludum-129 (UID203)	LAKE_WA2_Methylobacter_tundripaludum_129			https://gold.jgi.doe.gov/studies?id=Gs0114290	2634166227									2634166227	NA	metagenome	No																			48.3807	-122.16	USA	IMG/JGI	48.3807	-122.16
Methane	metagenome	Ia	Methylococcaceae-21 (UID203)	LAKE_WA2_Methylococcaceae_21			https://gold.jgi.doe.gov/studies?id=Gs0114290	2634166236									2634166236	NA	metagenome	No																			48.3807	-122.16	USA	IMG/JGI	48.3807	-122.16
Methane	metagenome	Ia	Methylococcaceae-55 (UID203)	LAKE_WA2_Methylococcaceae_55			https://gold.jgi.doe.gov/studies?id=Gs0114290	2634166249									2634166249	NA	metagenome	No																			48.3807	-122.16	USA	IMG/JGI	48.3807	-122.16
Methane	metagenome	Ia	Methylosarcina-21 (UID203)	LAKE_WA2_Methylosarcina_21			https://gold.jgi.doe.gov/studies?id=Gs0114290	2634166235									2634166235	NA	metagenome	No																			48.3807	-122.16	USA	IMG/JGI	48.3807	-122.16
Methane	metagenome	Ia	Methylosarcina lacus-69 (UID4274)	LAKE_WA2_Methylosarcina_lacus_69			https://gold.jgi.doe.gov/studies?id=Gs0114290	2634166256									2634166256	NA	metagenome	No																			48.3807	-122.16	USA	IMG/JGI	48.3807	-122.16
Methane	metagenome	Ia	Methylovulum miyakonense-55 (UID4274)	LAKE_WA2_Methylovulum_miyakonense_55			https://gold.jgi.doe.gov/studies?id=Gs0114290	2634166251									2634166251	NA	metagenome	No																			48.3807	-122.16	USA	IMG/JGI	48.3807	-122.16
Methane	metagenome	Ia	SERPENTINITE_SPRINGS_overlap.027	SERPENTINITE_SPRINGS_overlap.027			Brazelton, W. J., Thornton, C. N., Hyer, A., Twing, K. I., Longino, A. A., Lang, S. Q., ... & Schrenk, M. O. (2017). Metagenomic identification of active methanogens and methanotrophs in serpentinite springs of the Voltri Massif, Italy. PeerJ, 5, e2945.	MAG assembled in this study									NA	NA	metagenome	No																			44.4512	8.782	Italy	the Voltri Massif near Genoa, Italy - Literature	44.4512	8.782
Methane	metagenome	Ia	SERPENTINITE_SPRINGS_overlap.065	SERPENTINITE_SPRINGS_overlap.065			Brazelton, W. J., Thornton, C. N., Hyer, A., Twing, K. I., Longino, A. A., Lang, S. Q., ... & Schrenk, M. O. (2017). Metagenomic identification of active methanogens and methanotrophs in serpentinite springs of the Voltri Massif, Italy. PeerJ, 5, e2945.	MAG assembled in this study									NA	NA	metagenome	No																			44.4512	8.782	Italy	the Voltri Massif near Genoa, Italy - Literature	44.4512	8.782
Methane	isolate	Ib	Methylocaldum szegediense O-12	Methylocaldum_szegediense_O-12	5022295	0.57	*Whole Genome Sequencing of Methanotrophic Bacteria from Diverse Environments	2508501066	Bacteria	Proteobacteria	Gammaproteobacteria	Methylococcales	Methylococcaceae	Methylocaldum	Methylocaldum szegediense	O-12	2508501066	675524	Isolate	Yes					Methylotroph				Motile	Mesophile	4755	4693	62	2	47	Permanent Draft	Whole Genome Sequencing of Methanotrophic Bacteria from Diverse Environments	DOE Joint Genome Institute (JGI)	NA	NA	NA	NA	NA	NA
Methane	isolate	Ib	Methylococcus capsulatus Bath	Methylococcus_capsulatus_Bath	3304561	0.64	Ward, N., Larsen, Ø., Sakwa, J., Bruseth, L., Khouri, H., Durkin, A. S., ... & Lewis, M. (2004). Genomic insights into methanotrophy: the complete genome sequence of Methylococcus capsulatus (Bath). PLoS biology, 2(10), e303.	637000166	Bacteria	Proteobacteria	Gammaproteobacteria	Methylococcales	Methylococcaceae	Methylococcus	Methylococcus capsulatus	Bath	637000166	243233	Isolate	Yes	Environmental	Aquatic	Sediment	Freshwater	Methanotroph		Aquatic, Mud			Thermophile	3061	3001	60	2	46	Finished	Methylococcus capsulatus Bath	J. Craig Venter Institute (JCVI)	NA	NA	NA	NA	NA	NA
Methane	isolate	Ib	Methylococcus capsulatus Texas, ATCC 19069	Methylococcus_capsulatus_Texas	3266263	0.64	Kleiveland, C. R., Hult, L. T. O., Kuczkowska, K., Jacobsen, M., Lea, T., & Pope, P. B. (2012). Draft genome sequence of the methane-oxidizing bacterium Methylococcus capsulatus (Texas). Journal of bacteriology, 194(23), 6626-6626.	2524614767	Bacteria	Proteobacteria	Gammaproteobacteria	Methylococcales	Methylococcaceae	Methylococcus	Methylococcus capsulatus	Texas, ACM1292	2524614767	1224744	Isolate	Yes	Engineered	Wastewater	Unclassified	Unclassified	Heterotroph		Sludge				3091	3019	72	4	50	Permanent Draft	Genomic Encyclopedia of Type Strains, Phase I: the one thousand microbial genomes (KMG-I) project	DOE Joint Genome Institute (JGI)	NA	NA	NA	NA	NA	NA
Methane	isolate	Ib	Methylogaea oryzae JCM 16910	Methylogaea_oryzae_E10	3537041	0.62	Geymonat, E., Ferrando, L., & Tarlera, S. E. (2011). Methylogaea oryzae gen. nov., sp. nov., a mesophilic methanotroph isolated from a rice paddy field. International journal of systematic and evolutionary microbiology, 61(11), 2568-2572.	2675903437	Bacteria	Proteobacteria	Gammaproteobacteria	Methylococcales	Methylococcaceae	Methylogaea	Methylogaea oryzae	JCM 16910	2675903437	493385	Isolate	Yes											5053	4996	57	1	46	Permanent Draft	Genome sequencing of Methylogaea oryzae JCM 16910	University of Tokyo	-32.9167	-54.8333	Uruguay	Uruguayan rice field - South-east Uruguay (32° 55′ S 54° 50′ W) - Literature	-32.9167	-54.8333
Methane	isolate	Ib	Methylomagnum ishizawai 175	Methylomagnum_ishizawai_175	5480099	0.63	Frindte, K., Kalyuzhnaya, M. G., Bringel, F., Dunfield, P. F., Jetten, M. S., Khmelenina, V. N., ... & Semrau, J. D. (2017). Draft Genome Sequences of Two Gammaproteobacterial Methanotrophs Isolated from Rice Ecosystems. Genome Announcements, 5(33), e00526-17.	2593339134	Bacteria	Proteobacteria	Gammaproteobacteria	Methylococcales	Methylococcaceae	Methylomagnum	Methylomagnum ishizawai	175	2593339134	1760988	Isolate	Yes											4872	4806	66	2	51	Permanent Draft	Revising methanotrophy: a comprehensive genomic probing of the unexpected genetic and metabolic diversity of aerobic methane consuming bacteria.	DOE Joint Genome Institute (JGI)	34.9587	137.08	Japan	Anjo, Aichi, Japan - Literature	34.9587	137.08
Methane	isolate	Ib	Methyloterricola oryzae 73a	Methyloterricola_oryzae_73a	4902375	0.61	Frindte, K., Kalyuzhnaya, M. G., Bringel, F., Dunfield, P. F., Jetten, M. S., Khmelenina, V. N., ... & Semrau, J. D. (2017). Draft Genome Sequences of Two Gammaproteobacterial Methanotrophs Isolated from Rice Ecosystems. Genome Announcements, 5(33), e00526-17.	2582581277	Bacteria	Proteobacteria	Gammaproteobacteria	Methylococcales	Methylococcaceae	unclassified	Methylococcaceae bacterium 73a	73a	2582581277	1495050	Isolate	Yes											4337	4271	66	3	46	Permanent Draft	Revising methanotrophy: a comprehensive genomic probing of the unexpected genetic and metabolic diversity of aerobic methane consuming bacteria.	DOE Joint Genome Institute (JGI)	13	122	Philippines	paddy rice field at the Philippines - Literature	13	122
Methane	isolate	Ic	Methylohalobius crimeensis 10Ki	Methylohalobius_crimeensis_10Ki	3509607	0.58	Sharp, C. E., Smirnova, A. V., Kalyuzhnaya, M. G., Bringel, F., Hirayama, H., Jetten, M. S., ... & den Camp, H. J. O. (2015). Draft genome sequence of the moderately halophilic methanotroph Methylohalobius crimeensis Strain 10Ki. Genome announcements, 3(3), e00644-15.	2524614657	Bacteria	Proteobacteria	Gammaproteobacteria	Methylococcales	Methylothermaceae	Methylohalobius	Methylohalobius crimeensis	10Ki	2524614657	1283300	Isolate	Yes	Environmental	Aquatic	Hypersaline	Non-marine Saline and Alkaline		Lake Kirleutskoe, Ukraine, Crimean Peninsula	Aquatic, Fresh water, Sediment				3464	3404	60	2	46	Permanent Draft	Revising methanotrophy: a comprehensive genomic probing of the unexpected genetic and metabolic diversity of aerobic methane consuming bacteria.	DOE Joint Genome Institute (JGI)	45.3	34.4	Ukraine	hypersaline lake in the Crimean Peninsula, Ukraine - Literature	45.3	34.4
Methane	metagenome	Ic	Methylotenera mobilis-63 (UID3888)	LAKE_WA2_Methylotenera_mobilis_63			https://gold.jgi.doe.gov/studies?id=Gs0114290	2634166253									2634166253	NA	metagenome	No																			48.3807	-122.16	USA	IMG/JGI	48.3807	-122.16
Methane	metagenome	Ic	MOVILE_CAVE.005	MOVILE_CAVE.005			Kumaresan, D., Stephenson, J., Doxey, A. C., Bandukwala, H., Brooks, E., Hillebrand-Voiculescu, A., ... & Murrell, J. C. (2018). Aerobic proteobacterial methylotrophs in Movile Cave: genomic and metagenomic analyses. Microbiome, 6(1), 1.	MAG assembled in this study									NA	NA	metagenome	No																			43.8257	28.5606	Romania	Movile Cave (Mangalia, Romania) - Literature	43.8257	28.5606
Methane	isolate	IIa	Methylocystis parvus OBBP	Methylocystis_parvus_OBBP	4475912	0.63	del Cerro, C., García, J. M., Rojas, A., Tortajada, M., Ramón, D., Galán, B., ... & García, J. L. (2012). Genome sequence of the methanotrophic poly-β-hydroxybutyrate producer Methylocystis parvus OBBP. Journal of bacteriology, 194(20), 5709-5710.	2548876819	Bacteria	Proteobacteria	Alphaproteobacteria	Rhizobiales	Methylocystaceae	Methylocystis	Methylocystis parvus	OBBP	2548876819	1134912	Isolate	Yes					Methanotroph			Nitrogen fixation			4396	4329	67	2	48	Permanent Draft	Methylocystis parvus OBBP	Institute of Catalysis, The Higher Council for Scientific Research (CSIC)	NA	NA	NA	NA	NA	NA
Methane	isolate	IIa	Methylocystis rosea SV97T	Methylocystis_rosea_SV97	3912050	0.62	*Wartiainen, Ingvild, et al. "Methylocystis rosea sp. nov., a novel methanotrophic bacterium from Arctic wetland soil, Svalbard, Norway (78 N)." International journal of systematic and evolutionary microbiology 56.3 (2006): 541-547.	2517287028	Bacteria	Proteobacteria	Alphaproteobacteria	Rhizobiales	Methylocystaceae	Methylocystis	Methylocystis rosea	SV97	2517287028	1132444	Isolate	Yes											3954	3891	63	1	49	Permanent Draft	Revising methanotrophy: a comprehensive genomic probing of the unexpected genetic and metabolic diversity of aerobic methane consuming bacteria.	DOE Joint Genome Institute (JGI)	78	16	Norway	Arctic wetland soil, Svalbard, Norway - Literature	78	16
Methane	isolate	IIa	Methylocystis sp. LW5	Methylocystis_sp._LW5	4760983	0.65	*Genomes of fifty methylotrophs isolated from Lake Washington	2563366505	Bacteria	Proteobacteria	Alphaproteobacteria	Rhizobiales	Methylocystaceae	Methylocystis	Methylocystis sp. LW5	LW5	2563366505	107633	Isolate	Yes	Environmental	Aquatic	Lentic	Freshwater			Aquatic, Fresh water				4469	4375	94	3	61	Permanent Draft	Genomes of fifty methylotrophs isolated from Lake Washington	DOE Joint Genome Institute (JGI)	48.3807	-122.16	USA	IMG/JGI country	48.3807	-122.16
Methane	isolate	IIa	Methylocystis sp. Rockwell, ATCC 49242	Methylocystis_sp._ATCC_49242	4726034	0.63	Stein, Lisa Y., et al. "Genome sequence of the methanotrophic Alphaproteobacterium, Methylocystis sp. Rockwell (ATCC 49242)." Journal of bacteriology (2011).	2517572208	Bacteria	Proteobacteria	Alphaproteobacteria	Rhizobiales	Methylocystaceae	Methylocystis	Methylocystis sp. ATCC 49242	Rockwell	2517572208	622637	Isolate	Yes	Environmental	Aquatic	Unclassified	Unclassified	Methanotroph	Canoga Park, Califorrnia	Fresh water, Rice paddies, Sewage plant				4734	4648	86	2	59	Permanent Draft	Whole Genome Sequencing of Methanotrophic Bacteria from Diverse Environments	DOE Joint Genome Institute (JGI)	34.201	-118.598	USA	IMG/JGI	34.201	-118.598
Methane	isolate	IIa	Methylocystis sp. SB2	Methylocystis_sp._SB2	3653670	0.63	Vorobev, A., Jagadevan, S., Jain, S., Anantharaman, K., Dick, G. J., Vuilleumier, S., & Semrau, J. D. (2014). Genomic and transcriptomic analyses of the facultative methanotroph Methylocystis sp. strain SB2 grown on methane or ethanol. Applied and environmental microbiology, 80(10), 3044-3052.	2517572022	Bacteria	Proteobacteria	Alphaproteobacteria	Rhizobiales	Methylocystaceae	Methylocystis	Methylocystis sp. SB2	SB2	2517572022	743836	Isolate	Yes	Environmental	Aquatic	Wetlands	Freshwater			Wetland		Nonmotile	Mesophile	3657	3583	74	8	46	Permanent Draft	Annotation of genome of Methylocystis strain SB2	University of Michigan	42.16	-83.39	USA	IMG/JGI	42.16	-83.39
Methane	isolate	IIa	Methylocystis sp. SC2	Methylocystis_sp._SC2	3773444	0.63	Dam, B., Dam, S., Kube, M., Reinhardt, R., & Liesack, W. (2012). Complete genome sequence of Methylocystis sp. strain SC2, an aerobic methanotroph with high-affinity methane oxidation potential. Journal of bacteriology, 194(21), 6008-6009.	2540341127	Bacteria	Proteobacteria	Alphaproteobacteria	Rhizobiales	Methylocystaceae	Methylocystis	Methylocystis sp. SC2	SC2	2540341127	187303	Isolate	Yes											3716	3666	50	1	47	Finished	Methylocystis sp. SC2	Max Planck Institute for Terrestrial Microbiology	NA	NA	Germany	highly polluted aquifer in Germany - Literature	51	9
Methane	isolate	IIa	Methylosinus sp. LW3	Methylosinus_sp._LW3	5090474	0.65	Beck, D. A., McTaggart, T. L., Setboonsarng, U., Vorobev, A., Goodwin, L., Shapiro, N., ... & Chistoserdova, L. (2015). Multiphyletic origins of methylotrophy in Alphaproteobacteria, exemplified by comparative genomics of Lake Washington isolates. Environmental microbiology, 17(3), 547-554.	2517093011	Bacteria	Proteobacteria	Alphaproteobacteria	Rhizobiales	Methylocystaceae	Methylosinus	Methylosinus sp. LW3	LW3	2517093011	107635	Isolate	Yes	Environmental	Aquatic	Lentic	Freshwater			Aquatic, Fresh water				4763	4676	87	3	57	Permanent Draft	Genomes of fifty methylotrophs isolated from Lake Washington	DOE Joint Genome Institute (JGI)	48.3807	-122.16	USA	IMG/JGI country	48.3807	-122.16
Methane	isolate	IIa	Methylosinus sp. LW4	Methylosinus_sp._LW4	4824446	0.65	Beck, D. A., McTaggart, T. L., Setboonsarng, U., Vorobev, A., Goodwin, L., Shapiro, N., ... & Chistoserdova, L. (2015). Multiphyletic origins of methylotrophy in Alphaproteobacteria, exemplified by comparative genomics of Lake Washington isolates. Environmental microbiology, 17(3), 547-554.	2516493024	Bacteria	Proteobacteria	Alphaproteobacteria	Rhizobiales	Methylocystaceae	Methylosinus	Methylosinus sp. LW4	LW4	2516493024	136993	Isolate	Yes	Environmental	Aquatic	Lentic	Freshwater		Lake Washington	Aquatic, Fresh water				4496	4412	84	3	56	Permanent Draft	Genomes of fifty methylotrophs isolated from Lake Washington	DOE Joint Genome Institute (JGI)	48.3807	-122.16	USA	IMG/JGI country	48.3807	-122.16
Methane	isolate	IIa	Methylosinus sp. PW1	Methylosinus_sp._PW1	5128790	0.65	Beck, D. A., McTaggart, T. L., Setboonsarng, U., Vorobev, A., Goodwin, L., Shapiro, N., ... & Chistoserdova, L. (2015). Multiphyletic origins of methylotrophy in Alphaproteobacteria, exemplified by comparative genomics of Lake Washington isolates. Environmental microbiology, 17(3), 547-554.	2582581241	Bacteria	Proteobacteria	Alphaproteobacteria	Rhizobiales	Methylocystaceae	Methylosinus	Methylosinus sp. PW1	PW1	2582581241	107636	Isolate	Yes	Environmental	Aquatic	Lentic	Freshwater			Aquatic, Fresh water				4924	4826	98	4	64	Permanent Draft	Genomes of fifty methylotrophs isolated from Lake Washington	DOE Joint Genome Institute (JGI)	48.3807	-122.16	USA	IMG/JGI country	48.3807	-122.16
Methane	isolate	IIa	Methylosinus sp. R-45379	Methylosinus_sp._R-45379	4973183	0.64	Heylen, K., De Vos, P., & Vekeman, B. (2016). Draft genome sequences of eight obligate methane oxidizers occupying distinct niches based on their nitrogen metabolism. Genome announcements, 4(4), e00421-16.	2744054736	Bacteria	Proteobacteria	Alphaproteobacteria	Rhizobiales	Methylocystaceae	Methylosinus	Methylosinus sp. R-45379	R-45379	2744054736	980563	Isolate	Yes						Belgium: Ghent					4775	4704	71	1	49	Permanent Draft	Methylomonas genome sequencing - Ghent University	Ghent University	51.05	3.73333	Belgium	wetland near Ghent, Belgium - Literature	51.05	3.73333
Methane	isolate	IIa	Methylosinus trichosporium OB3b	Methylosinus_trichosporium_OB3b	4962262	0.66	Stein, L. Y., Yoon, S., Semrau, J. D., DiSpirito, A. A., Crombie, A., Murrell, J. C., ... & Bruce, D. (2010). Genome sequence of the obligate methanotroph Methylosinus trichosporium strain OB3b. Journal of bacteriology, 192(24), 6497-6498.	2507262027	Bacteria	Proteobacteria	Alphaproteobacteria	Rhizobiales	Methylocystaceae	Methylosinus	Methylosinus trichosporium	OB3b	2507262027	595536	Isolate	Yes					Methanotroph	Warwick	Soil	Methane oxidation, Pollutant degrader, TCE degrader		Mesophile	4568	4502	66	2	50	Permanent Draft	CSP_786864, Methanotrophic Bacteria	DOE Joint Genome Institute (JGI)	NA	NA	NA	NA	NA	NA
Methane	isolate	IIb	Methylocapsa acidiphila B2	Methylocapsa_acidiphila_B2	4103433	0.62	Dedysh, S. N., Khmelenina, V. N., Suzina, N. E., Trotsenko, Y. A., Semrau, J. D., Liesack, W., & Tiedje, J. M. (2002). Methylocapsa acidiphila gen. nov., sp. nov., a novel methane-oxidizing and dinitrogen-fixing acidophilic bacterium from Sphagnum bog. International Journal of Systematic and Evolutionary Microbiology, 52(1), 251-261.	2510065046	Bacteria	Proteobacteria	Alphaproteobacteria	Rhizobiales	Beijerinckiaceae	Methylocapsa	Methylocapsa acidiphila	B2	2510065046	395964	Isolate	Yes	Environmental	Aquatic	Wetlands	Freshwater	Methylotroph	Acidic Sphagnum peat bog		Methane oxidation	Nonmotile	Psychrotolerant	3762	3700	62	2	48	Permanent Draft	Obligate methanotrophy CSP_777358	DOE Joint Genome Institute (JGI)	56	82	Russia	Sphagnum–Carex plant community (Bakchar bog, Plotnikovo field station in West Siberia, 56° N, 82° E)	56	82
Methane	isolate	IIb	Methylocapsa aurea KYG T	Methylocapsa_aurea_KYG	3971247	0.61	Dunfield, P. F., Belova, S. E., Vorob'ev, A. V., Cornish, S. L., & Dedysh, S. N. (2010). Methylocapsa aurea sp. nov., a facultative methanotroph possessing a particulate methane monooxygenase, and emended description of the genus Methylocapsa. International journal of systematic and evolutionary microbiology, 60(11), 2659-2664.	2574180437	Bacteria	Proteobacteria	Alphaproteobacteria	Rhizobiales	Beijerinckiaceae	Methylocapsa	Methylocapsa aurea	KYG T	2574180437	663610	Isolate	Yes											3606	3544	62	1	48	Permanent Draft	Revising methanotrophy: a comprehensive genomic probing of the unexpected genetic and metabolic diversity of aerobic methane consuming bacteria.	DOE Joint Genome Institute (JGI)	50.81	8.77083	Germany	under a small ephemeral brook in a forest near Marburg, Germany	50.81	8.77083
Methane	isolate	IIb	Methylocapsa palsarum NE2	Methylocapsa_palsarum_NE2	4105299	0.62	Miroshnikov, K. K., Didriksen, A., Naumoff, D. G., Huntemann, M., Clum, A., Pillay, M., ... & Reddy, T. B. K. (2017). Draft Genome Sequence of Methylocapsa palsarum NE2T, an Obligate Methanotroph from Subarctic Soil. Genome Announcements, 5(24), e00504-17.	2675903028	Bacteria	Proteobacteria	Alphaproteobacteria	Rhizobiales	Beijerinckiaceae	Methylocapsa	Methylocapsa palsarum	NE2	2675903028	1612308	Isolate	Yes	Environmental	Terrestrial		Soil	Methanotroph		Soil		Nonmotile		3889	3820	69	1	47	Permanent Draft	Genomic Encyclopedia of Type Strains, Phase III (KMG-III): the genomes of soil and plant-associated and newly described type strains	DOE Joint Genome Institute (JGI)	69.6853	29.1959	Norway	a sample of the moss Sphagnum lindbergii collected in August 2011 in northern Norway (69* 41.116' N 29* 11.752' E) - Literature	69.6853	29.1959
Methane	isolate	IIb	Methylocella silvestris BL2, DSM 15510	Methylocella_silvestris_BL2	4305430	0.63	Chen, Y., Crombie, A., Rahman, M. T., Dedysh, S. N., Liesack, W., Stott, M. B., ... & Dunfield, P. F. (2010). Complete genome sequence of the aerobic facultative methanotroph Methylocella silvestris BL2. Journal of bacteriology, 192(14), 3840-3841.	643348565	Bacteria	Proteobacteria	Alphaproteobacteria	Rhizobiales	Beijerinckiaceae	Methylocella	Methylocella silvestris	BL2	643348565	395965	Isolate	Yes	Environmental	Terrestrial	Unclassified	Unclassified	Methylotroph	Acidic forest cambisol near Marburg Germany		Methane oxidation	Nonmotile	Psychrotolerant	3971	3917	54	2	48	Finished	Obligate methanotrophy CSP_777358	DOE Joint Genome Institute (JGI)	50.8148	8.76924	Germany	IMG/JGI	50.8148	8.76924
Methane	isolate	IIb	Methyloferula stellata AR4	Methyloferula_stellata_AR4	4235448	0.6	Dedysh, S. N., Naumoff, D. G., Vorobev, A. V., Kyrpides, N., Woyke, T., Shapiro, N., ... & Dunfield, P. F. (2015). Draft genome sequence of Methyloferula stellata AR4, an obligate methanotroph possessing only a soluble methane monooxygenase. Genome announcements, 3(2), e01555-14.	2516653063	Bacteria	Proteobacteria	Alphaproteobacteria	Rhizobiales	Beijerinckiaceae	Methyloferula	Methyloferula stellata	AR4	2516653063	876269	Isolate	Yes	Environmental	Aquatic	Wetlands	Freshwater		Archangelsk region Russian Federation	Aquatic, Fresh water				4027	3967	60	1	46	Permanent Draft	Revising methanotrophy: a comprehensive genomic probing of the unexpected genetic and metabolic diversity of aerobic methane consuming bacteria.	DOE Joint Genome Institute (JGI)	65.0167	35.7333	Russia	Torfjanoye, Archangelsk region, European North Russia (65* 01' N 35* 44' E)	65.0167	35.7333
Methane	isolate	III	Methylacidiphilum fumariolicum SolV	Methylacidiphilum_fumariolicum_SolV	2476671	0.41	Khadem, A. F., Wieczorek, A. S., Pol, A., Vuilleumier, S., Harhangi, H. R., Dunfield, P. F., ... & Stein, L. Y. (2012). Draft genome sequence of the volcano-inhabiting thermoacidophilic methanotroph Methylacidiphilum fumariolicum strain SolV. Journal of bacteriology, 194(14), 3729-3730.	2630968640	Bacteria	Verrucomicrobia	Methylacidiphilae	Methylacidiphilales	Methylacidiphilaceae	Methylacidiphilum	Methylacidiphilum fumariolicum	SolV	2630968640	1156937	Isolate	Yes											2298	2244	54	1	47	Finished	Methylacidiphylum fumariolicum SolV	Leiden University Medical Center	40.827	14.139	Italy	Solfatara volcano, near Naples, Italy - Literature	40.827	14.139
Methane	isolate	III	Methylacidiphilum infernorum V4	Methylacidiphilum_infernorum_V4	2287145	0.45	Hou, S., Makarova, K. S., Saw, J. H., Senin, P., Ly, B. V., Zhou, Z., ... & Wolf, Y. I. (2008). Complete genome sequence of the extremely acidophilic methanotroph isolate V4, Methylacidiphilum infernorum, a representative of the bacterial phylum Verrucomicrobia. Biology Direct, 3(1), 26.	642555138	Bacteria	Verrucomicrobia	Methylacidiphilae	Methylacidiphilales	Methylacidiphilaceae	Methylacidiphilum	Methylacidiphilum infernorum	V4	642555138	481448	Isolate	Yes	Environmental	Terrestrial	Unclassified	Soil	Autotroph, Methanotroph	Hell's Gate geothermal area in New Zealand	Hot spring			Thermophile	2521	2472	49	1	46	Finished	Methylacidiphilum infernorum V4	University of Hawaii	-38.065	176.361	New Zealand	Hell's Gate geothermal area in New Zealand - Literature	-38.065	176.361
Methane	isolate	III	Methylacidiphilum kamchatkense Kam1	Methylacidiphilum_kamchatkense_Kam1	2210643	0.4	Erikstad, H. A., & Birkeland, N. K. (2015). Draft genome sequence of “Candidatus Methylacidiphilum kamchatkense” Strain Kam1, a thermoacidophilic methanotrophic Verrucomicrobium. Genome announcements, 3(2), e00065-15.	2627854055	Bacteria	Verrucomicrobia	Methylacidiphilae	Methylacidiphilales	Methylacidiphilaceae	Methylacidiphilum	Methylacidiphilum kamchatkense	Kam1	2627854055	1202785	Isolate	Yes											2196	2142	54	1	46	Permanent Draft	Methylacidiphilum kamchatkense Kam1 Genome sequencing	University of Bergen	54.5	159.97	Russia	acidic hot spring in the Uzon Caldera, in Kamchatka, Russian Federation - Literaature	54.5	159.97
Methane	metagenome	III	OPHIOLITE.069	OPHIOLITE.069			Crespo-Medina, M., Twing, K. I., Sánchez-Murillo, R., Brazelton, W. J., McCollom, T. M., & Schrenk, M. O. (2017). Methane Dynamics in a Tropical Serpentinizing Environment: The Santa Elena Ophiolite, Costa Rica. Frontiers in microbiology, 8, 916.	MAG assembled in this study									NA	NA	metagenome	No																			10.8833	-84.7167	Costa Rica	Coordinates taken from Fig1 - Literature	10.8833	-84.7167
Methane	metagenome	NC10	Candidatus Methylomirabilis oxyfera	Candidatus_Methylomirabilis_oxyfera	2752854	0.59	Ettwig, K. F., Butler, M. K., Le Paslier, D., Pelletier, E., Mangenot, S., Kuypers, M. M., ... & Gloerich, J. (2010). Nitrite-driven anaerobic methane oxidation by oxygenic bacteria. Nature, 464(7288), 543.	2711768628	Bacteria	candidate division NC10	unclassified	unclassified	unclassified	Candidatus Methylomirabilis	Candidatus Methylomirabilis oxyfera		2711768628	671143	metagenome	No	Environmental	Aquatic	Sediment	Freshwater		Netherlands: Twentekanaal	Enriched sediment				3146	3092	54	1	47	Permanent Draft	Candidatus Methylomirabilis oxyfera	CEA Genoscope	52.17	6.41	Netherlands	IMG/JGI	52.17	6.41
Methane	metagenome	NC10	SERPENTINITE_SPRINGS_overlap.018	SERPENTINITE_SPRINGS_overlap.018			Brazelton, W. J., Thornton, C. N., Hyer, A., Twing, K. I., Longino, A. A., Lang, S. Q., ... & Schrenk, M. O. (2017). Metagenomic identification of active methanogens and methanotrophs in serpentinite springs of the Voltri Massif, Italy. PeerJ, 5, e2945.	MAG assembled in this study									NA	NA	metagenome	No																			44.4512	8.782	Italy	the Voltri Massif near Genoa, Italy - Literature	44.4512	8.782
	Notes:
	*Genome_Name_Updated is a unique name used in this study to facilitate data analysis of each genome
